# Tensor Decomposition-based Unsupervised Feature Extraction Succeeded in Identification of Differentially Expressed Transcripts from Redundant *de novo* Transcriptome of *Planarian*

**DOI:** 10.1101/2021.06.15.448531

**Authors:** Makoto Kashima, Nobuyoshi Kumagai, Hiromi Hirata, Y-h. Taguchi

**Author notes:** Department of Biomolecular Science, Faculty of Science, Toho University, Miyama 2-2-1, Funabashi, 274-8510, Chiba, Japan (Makoto Kashima).

## Abstract

RNA-Seq data analysis of non-model organisms is often difficult because of the lack of a well-annotated genome. However, in non-model organisms, contigs can be generated by *de novo* assembling. This can result in a large number of transcripts, making it difficult to easily remove redundancy. A large number of transcripts can also lead to difficulty in the recognition of differentially expressed transcripts (DETs) between more than two experimental conditions, because *P*-values must be corrected by considering multiple comparison corrections whose effect is enhanced as the number of transcripts increases. Heavily corrected *P*-values often fail to take sufficiently small *P*-values as significant. In this study, we applied a recently proposed tensor decomposition (TD)-based unsupervised feature extraction (FE) to the RNA-seq data obtained for a non-model organism, planarian *Dugesia japonica*; Although we used de novo assembled transcriptome reference with high redundancy, we successfully obtained a larger number of transcripts whose expression was altered between normal and defective samples as well as during time development than those identified by a conventional method. TD-based unsupervised FE is expected to be an effective tool that can identify a substantial number of DETs, even when a poorly annotated genome is available.
