## Supplementary material for "Tensor Decomposition-based Unsupervised Feature Extraction Succeeded in Identification of Differentially Expressed Transcripts from Redundant *de novo* Transcriptome of *Planarian*": BLAST search results toward 155 contigs (excel) and contigs to genes correspnding table (csv): media-1.xlsx

### Sheet: Sheet1
	RNAI	days										"gfp"	"hp1"	"ima1-A"	"piwiA"	"piwiB"	"piwiC"	1	2	3	4	5	6	7	8	9	10	11	12	13	15	16
1	0	9	TRINITY_DN4_c0_g1_i1	none								FALSE	FALSE	FALSE	FALSE	FALSE	FALSE	TRUE	FALSE	TRUE	TRUE	FALSE	FALSE	TRUE	TRUE	FALSE	FALSE	TRUE	TRUE	TRUE	FALSE	TRUE
2	1	9	TRINITY_DN4_c0_g1_i2	none								FALSE	FALSE	FALSE	FALSE	TRUE	FALSE	TRUE	FALSE	TRUE	TRUE	FALSE	FALSE	TRUE	TRUE	FALSE	FALSE	TRUE	TRUE	TRUE	FALSE	TRUE
3	4	11	TRINITY_DN60_c0_g1_i1	Dugesia japonica cDNA, clone: Dj_aH_000_07144HH.full, full-insert sequence, expressed in adult head								TRUE	TRUE	FALSE	TRUE	TRUE	FALSE	TRUE	FALSE	TRUE	TRUE	TRUE	TRUE	TRUE	TRUE	FALSE	FALSE	TRUE	TRUE	TRUE	FALSE	TRUE
4	0	4	TRINITY_DN99_c0_g1_i3	cytochrome c oxidase subunit I, partial [Dugesia japonica]								FALSE	FALSE	FALSE	FALSE	FALSE	FALSE	FALSE	TRUE	FALSE	TRUE	FALSE	FALSE	TRUE	FALSE	FALSE	TRUE	FALSE	FALSE	FALSE	FALSE	FALSE
5	3	7	TRINITY_DN244_c0_g1_i1	Dugesia japonica cDNA, clone: Dj_aH_000_07144HH.full, full-insert sequence, expressed in adult head								TRUE	TRUE	FALSE	TRUE	FALSE	FALSE	FALSE	FALSE	TRUE	TRUE	TRUE	TRUE	TRUE	TRUE	FALSE	FALSE	FALSE	FALSE	TRUE	FALSE	FALSE
6	3	6	TRINITY_DN365_c0_g1_i1	Dugesia japonica cDNA, clone: Dj_aH_000_07144HH.full, full-insert sequence, expressed in adult head								TRUE	TRUE	FALSE	TRUE	FALSE	FALSE	FALSE	FALSE	TRUE	TRUE	TRUE	TRUE	TRUE	FALSE	FALSE	FALSE	FALSE	FALSE	TRUE	FALSE	FALSE
7	0	8	TRINITY_DN392_c0_g1_i1	Dugesia japonica cDNA, clone: Dj_aH_000_07144HH.full, full-insert sequence, expressed in adult head								FALSE	FALSE	FALSE	FALSE	FALSE	FALSE	FALSE	FALSE	TRUE	TRUE	FALSE	FALSE	TRUE	FALSE	FALSE	TRUE	FALSE	TRUE	TRUE	TRUE	TRUE
8	0	11	TRINITY_DN468_c0_g1_i1	Arginase [Fasciola hepatica]	https://www.uniprot.org/uniprot/P05089	Novel roles for arginase in cell survival, regeneration, and translation in the central nervous system	https://pubmed.ncbi.nlm.nih.gov/15465791/					FALSE	FALSE	FALSE	FALSE	FALSE	FALSE	TRUE	FALSE	TRUE	TRUE	TRUE	TRUE	TRUE	TRUE	FALSE	FALSE	TRUE	TRUE	TRUE	FALSE	TRUE
9	3	6	TRINITY_DN589_c0_g1_i1	Dugesia japonica cDNA, clone: Dj_aH_000_07144HH.full, full-insert sequence, expressed in adult head								TRUE	TRUE	FALSE	TRUE	FALSE	FALSE	FALSE	FALSE	TRUE	TRUE	TRUE	TRUE	TRUE	FALSE	FALSE	FALSE	FALSE	FALSE	TRUE	FALSE	FALSE
10	0	10	TRINITY_DN592_c0_g1_i1	Dugesia japonica cDNA, clone: Dj_aH_000_07144HH.full, full-insert sequence, expressed in adult head								FALSE	FALSE	FALSE	FALSE	FALSE	FALSE	FALSE	FALSE	TRUE	TRUE	TRUE	FALSE	TRUE	FALSE	FALSE	TRUE	TRUE	TRUE	TRUE	TRUE	TRUE
11	3	13	TRINITY_DN596_c0_g1_i1	Dugesia japonica cDNA, clone: Dj_aH_000_07144HH.full, full-insert sequence, expressed in adult head								FALSE	TRUE	FALSE	TRUE	TRUE	FALSE	TRUE	FALSE	TRUE	TRUE	TRUE	TRUE	TRUE	TRUE	FALSE	TRUE	TRUE	TRUE	TRUE	TRUE	TRUE
12	4	11	TRINITY_DN722_c0_g1_i1	Dugesia japonica cDNA, clone: Dj_aH_000_07144HH.full, full-insert sequence, expressed in adult head								TRUE	TRUE	FALSE	TRUE	TRUE	FALSE	TRUE	FALSE	TRUE	TRUE	TRUE	TRUE	TRUE	TRUE	FALSE	FALSE	TRUE	TRUE	TRUE	FALSE	TRUE
13	0	12	TRINITY_DN731_c0_g1_i1	Dugesia japonica cDNA, clone: Dj_aH_000_07144HH.full, full-insert sequence, expressed in adult head								FALSE	FALSE	FALSE	FALSE	FALSE	FALSE	FALSE	FALSE	TRUE	TRUE	TRUE	TRUE	TRUE	FALSE	TRUE	TRUE	TRUE	TRUE	TRUE	TRUE	TRUE
14	0	13	TRINITY_DN11386_c0_g1_i1	selenoprotein W [Python bivittatus]								FALSE	FALSE	FALSE	FALSE	FALSE	FALSE	TRUE	TRUE	TRUE	TRUE	TRUE	FALSE	TRUE	TRUE	FALSE	TRUE	TRUE	TRUE	TRUE	TRUE	TRUE
15	0	4	TRINITY_DN14928_c0_g1_i1	none								FALSE	FALSE	FALSE	FALSE	FALSE	FALSE	TRUE	FALSE	TRUE	FALSE	FALSE	FALSE	TRUE	TRUE	FALSE	FALSE	FALSE	FALSE	FALSE	FALSE	FALSE
16	3	2	TRINITY_DN14945_c0_g1_i1	Dugesia japonica cDNA, clone: Dj_aH_207_O07.full, full-insert sequence, expressed in adult head								TRUE	TRUE	FALSE	TRUE	FALSE	FALSE	FALSE	FALSE	FALSE	FALSE	FALSE	FALSE	FALSE	FALSE	FALSE	TRUE	FALSE	FALSE	FALSE	TRUE	FALSE
17	2	11	TRINITY_DN15902_c0_g1_i1	Dugesia japonica cDNA, clone: Dj_aH_207_O07.full, full-insert sequence, expressed in adult head								TRUE	FALSE	FALSE	TRUE	FALSE	FALSE	TRUE	TRUE	FALSE	FALSE	FALSE	FALSE	TRUE	TRUE	TRUE	TRUE	TRUE	TRUE	TRUE	TRUE	TRUE
18	2	0	TRINITY_DN16306_c0_g1_i1	Transposon Ty3-G Gag-Pol polyprotein [Araneus ventricosus]	Neoblast enhanced	http://planmine.mpi-cbg.de/planmine/portal.do?externalids=dd_Smed_v6_1871_0_1&class=Contig						TRUE	FALSE	FALSE	TRUE	FALSE	FALSE	FALSE	FALSE	FALSE	FALSE	FALSE	FALSE	FALSE	FALSE	FALSE	FALSE	FALSE	FALSE	FALSE	FALSE	FALSE
19	3	5	TRINITY_DN16799_c0_g1_i1	Dugesia japonica cDNA, clone: Dj_aH_207_O07.full, full-insert sequence, expressed in adult head								TRUE	TRUE	FALSE	TRUE	FALSE	FALSE	FALSE	FALSE	TRUE	FALSE	TRUE	TRUE	TRUE	FALSE	FALSE	FALSE	FALSE	FALSE	TRUE	FALSE	FALSE
20	3	0	TRINITY_DN19296_c0_g1_i1	Dugesia japonica cDNA, clone: Dj_aH_207_O07.full, full-insert sequence, expressed in adult head								TRUE	TRUE	FALSE	TRUE	FALSE	FALSE	FALSE	FALSE	FALSE	FALSE	FALSE	FALSE	FALSE	FALSE	FALSE	FALSE	FALSE	FALSE	FALSE	FALSE	FALSE
21	2	10	TRINITY_DN21601_c0_g1_i1	natterin-4-like [Stegodyphus dumicola]								FALSE	TRUE	FALSE	FALSE	TRUE	FALSE	TRUE	TRUE	TRUE	TRUE	TRUE	TRUE	TRUE	TRUE	FALSE	FALSE	FALSE	TRUE	FALSE	FALSE	TRUE
22	2	3	TRINITY_DN26006_c0_g1_i1	Ribosomal protein S10 [Fasciolopsis buski]								TRUE	FALSE	FALSE	TRUE	FALSE	FALSE	FALSE	FALSE	FALSE	FALSE	FALSE	FALSE	TRUE	FALSE	FALSE	FALSE	FALSE	TRUE	FALSE	TRUE	FALSE
23	3	11	TRINITY_DN27929_c0_g1_i1	Dugesia japonica mitochondrial DNA, complete genome								TRUE	TRUE	FALSE	TRUE	FALSE	FALSE	TRUE	FALSE	TRUE	TRUE	TRUE	TRUE	TRUE	TRUE	FALSE	FALSE	TRUE	TRUE	TRUE	FALSE	TRUE
24	2	12	TRINITY_DN30878_c0_g1_i1	none								FALSE	TRUE	FALSE	FALSE	TRUE	FALSE	TRUE	FALSE	TRUE	TRUE	TRUE	FALSE	TRUE	TRUE	TRUE	FALSE	TRUE	TRUE	TRUE	TRUE	TRUE
25	3	15	TRINITY_DN33131_c0_g1_i1	large subunit ribosomal protein 23, partial [Leptojacobus dorci]								FALSE	FALSE	TRUE	TRUE	TRUE	FALSE	TRUE	TRUE	TRUE	TRUE	TRUE	TRUE	TRUE	TRUE	TRUE	TRUE	TRUE	TRUE	TRUE	TRUE	TRUE
26	4	15	TRINITY_DN37183_c0_g1_i1	none								TRUE	FALSE	TRUE	TRUE	FALSE	TRUE	TRUE	TRUE	TRUE	TRUE	TRUE	TRUE	TRUE	TRUE	TRUE	TRUE	TRUE	TRUE	TRUE	TRUE	TRUE
27	1	15	TRINITY_DN43707_c0_g1_i1	tyrosine 3-monooxygenase/tryptophan 5-monooxygenase activation protein, epsilon polypeptide 1 isoform X2 [Pangasianodon hypophthalmus]								FALSE	FALSE	TRUE	FALSE	FALSE	FALSE	TRUE	TRUE	TRUE	TRUE	TRUE	TRUE	TRUE	TRUE	TRUE	TRUE	TRUE	TRUE	TRUE	TRUE	TRUE
28	2	10	TRINITY_DN53673_c0_g1_i1	60S ribosomal protein L27a [Lepeophtheirus salmonis]								TRUE	FALSE	FALSE	TRUE	FALSE	FALSE	TRUE	FALSE	TRUE	TRUE	TRUE	TRUE	TRUE	TRUE	FALSE	FALSE	FALSE	TRUE	TRUE	TRUE	FALSE
29	2	15	TRINITY_DN54866_c0_g1_i1	Natterin-4 like protein [Argiope bruennichi]								FALSE	TRUE	FALSE	FALSE	TRUE	FALSE	TRUE	TRUE	TRUE	TRUE	TRUE	TRUE	TRUE	TRUE	TRUE	TRUE	TRUE	TRUE	TRUE	TRUE	TRUE
30	3	15	TRINITY_DN54880_c0_g1_i1	glutathione S-transferase [Dugesia japonica]								TRUE	FALSE	TRUE	FALSE	FALSE	TRUE	TRUE	TRUE	TRUE	TRUE	TRUE	TRUE	TRUE	TRUE	TRUE	TRUE	TRUE	TRUE	TRUE	TRUE	TRUE
31	3	8	TRINITY_DN55661_c0_g1_i1	none								TRUE	FALSE	FALSE	TRUE	TRUE	FALSE	FALSE	FALSE	TRUE	TRUE	TRUE	TRUE	TRUE	FALSE	FALSE	FALSE	FALSE	TRUE	TRUE	FALSE	TRUE
32	3	12	TRINITY_DN57406_c0_g1_i1	Dugesia japonica cDNA, clone: Dj_aH_000_02804HH.full, full-insert sequence, expressed in adult head								TRUE	TRUE	FALSE	TRUE	FALSE	FALSE	TRUE	FALSE	TRUE	TRUE	TRUE	TRUE	TRUE	TRUE	FALSE	TRUE	TRUE	TRUE	TRUE	FALSE	TRUE
33	0	0	TRINITY_DN59222_c0_g1_i1	prolipoprotein diacylglyceryl transferase, partial [Mycobacterium gastri 'Wayne']								FALSE	FALSE	FALSE	FALSE	FALSE	FALSE	FALSE	FALSE	FALSE	FALSE	FALSE	FALSE	FALSE	FALSE	FALSE	FALSE	FALSE	FALSE	FALSE	FALSE	FALSE
34	1	15	TRINITY_DN60191_c0_g1_i1	Dugesia japonica cDNA, clone: Dj_aH_207_O07.full, full-insert sequence, expressed in adult head								FALSE	FALSE	FALSE	TRUE	FALSE	FALSE	TRUE	TRUE	TRUE	TRUE	TRUE	TRUE	TRUE	TRUE	TRUE	TRUE	TRUE	TRUE	TRUE	TRUE	TRUE
35	3	11	TRINITY_DN61294_c0_g1_i1	glyceraldehyde 3-phosphate dehydrogenase [Dugesia japonica]	https://www.uniprot.org/uniprot/P04406							TRUE	FALSE	FALSE	TRUE	TRUE	FALSE	TRUE	FALSE	TRUE	TRUE	TRUE	TRUE	TRUE	TRUE	FALSE	FALSE	TRUE	TRUE	TRUE	FALSE	TRUE
36	3	2	TRINITY_DN61295_c0_g1_i1	Dugesia japonica cDNA, clone: Dj_aH_207_O07.full, full-insert sequence, expressed in adult head								TRUE	TRUE	FALSE	TRUE	FALSE	FALSE	FALSE	FALSE	FALSE	FALSE	FALSE	FALSE	FALSE	FALSE	FALSE	TRUE	FALSE	FALSE	FALSE	TRUE	FALSE
37	0	1	TRINITY_DN63990_c0_g1_i1	none								FALSE	FALSE	FALSE	FALSE	FALSE	FALSE	FALSE	FALSE	FALSE	FALSE	FALSE	FALSE	FALSE	FALSE	FALSE	FALSE	FALSE	FALSE	TRUE	FALSE	FALSE
38	4	11	TRINITY_DN67963_c0_g1_i1	cathepsin L2 [Dugesia japonica]	https://www.uniprot.org/uniprot/O60911	Cathepsin B is essential for regeneration of scratch-wounded normal human epidermal keratinocytes	https://www.sciencedirect.com/science/article/abs/pii/S0171933507000945?via%3Dihub					TRUE	TRUE	FALSE	TRUE	TRUE	FALSE	TRUE	FALSE	TRUE	TRUE	TRUE	FALSE	TRUE	TRUE	FALSE	FALSE	TRUE	TRUE	TRUE	TRUE	TRUE
39	1	8	TRINITY_DN70805_c0_g1_i1	none								FALSE	FALSE	FALSE	FALSE	TRUE	FALSE	TRUE	FALSE	TRUE	TRUE	FALSE	FALSE	TRUE	TRUE	FALSE	FALSE	TRUE	TRUE	FALSE	FALSE	TRUE
40	0	7	TRINITY_DN72847_c0_g1_i1	Dugesia japonica cDNA, clone: Dj_aH_207_O07.full, full-insert sequence, expressed in adult head								FALSE	FALSE	FALSE	FALSE	FALSE	FALSE	FALSE	FALSE	FALSE	TRUE	FALSE	FALSE	TRUE	FALSE	FALSE	TRUE	FALSE	TRUE	TRUE	TRUE	TRUE
41	0	0	TRINITY_DN73011_c0_g1_i1	PREDICTED: histone-lysine N-methyltransferase SETMAR-like [Atta colombica]								FALSE	FALSE	FALSE	FALSE	FALSE	FALSE	FALSE	FALSE	FALSE	FALSE	FALSE	FALSE	FALSE	FALSE	FALSE	FALSE	FALSE	FALSE	FALSE	FALSE	FALSE
42	3	11	TRINITY_DN76038_c0_g1_i1	Dugesia japonica cDNA, clone: Dj_aH_207_O07.full, full-insert sequence, expressed in adult head								TRUE	TRUE	FALSE	TRUE	FALSE	FALSE	FALSE	TRUE	TRUE	FALSE	FALSE	FALSE	TRUE	TRUE	TRUE	TRUE	TRUE	TRUE	TRUE	TRUE	TRUE
43	1	10	TRINITY_DN76500_c0_g1_i1	none								FALSE	FALSE	FALSE	FALSE	TRUE	FALSE	TRUE	FALSE	TRUE	TRUE	FALSE	TRUE	TRUE	TRUE	FALSE	FALSE	TRUE	TRUE	TRUE	FALSE	TRUE
44	2	2	TRINITY_DN76525_c0_g1_i1	heat shock protein 40 [Dugesia japonica]								FALSE	TRUE	FALSE	FALSE	TRUE	FALSE	FALSE	FALSE	TRUE	FALSE	FALSE	FALSE	FALSE	FALSE	FALSE	FALSE	FALSE	TRUE	FALSE	FALSE	FALSE
45	3	1	TRINITY_DN78363_c0_g1_i1	Dugesia japonica cDNA, clone: Dj_aH_207_O07.full, full-insert sequence, expressed in adult head								TRUE	TRUE	FALSE	TRUE	FALSE	FALSE	FALSE	FALSE	FALSE	FALSE	TRUE	FALSE	FALSE	FALSE	FALSE	FALSE	FALSE	FALSE	FALSE	FALSE	FALSE
46	2	10	TRINITY_DN78403_c0_g1_i1	Dugesia japonica cDNA, clone: Dj_aH_207_O07.full, full-insert sequence, expressed in adult head								FALSE	TRUE	FALSE	TRUE	FALSE	FALSE	TRUE	FALSE	TRUE	TRUE	TRUE	TRUE	TRUE	FALSE	FALSE	FALSE	TRUE	TRUE	TRUE	FALSE	TRUE
47	3	5	TRINITY_DN79336_c0_g1_i1	Dugesia japonica cDNA, clone: Dj_aH_207_O07.full, full-insert sequence, expressed in adult head								TRUE	TRUE	FALSE	TRUE	FALSE	FALSE	FALSE	FALSE	TRUE	FALSE	TRUE	TRUE	TRUE	FALSE	FALSE	FALSE	FALSE	FALSE	TRUE	FALSE	FALSE
48	2	12	TRINITY_DN80485_c0_g1_i1	thyroglobulin isoform X1 [Octopus sinensis]	nidogen-2-like [Octopus sinensis]	saxiphilin-like [Pomacea canaliculata]						TRUE	FALSE	FALSE	FALSE	TRUE	FALSE	TRUE	FALSE	TRUE	TRUE	TRUE	TRUE	TRUE	TRUE	FALSE	FALSE	TRUE	TRUE	TRUE	TRUE	TRUE
49	1	15	TRINITY_DN84111_c0_g1_i1	Dugesia japonica cDNA, clone: Dj_aH_000_07144HH.full, full-insert sequence, expressed in adult head								TRUE	FALSE	FALSE	FALSE	FALSE	FALSE	TRUE	TRUE	TRUE	TRUE	TRUE	TRUE	TRUE	TRUE	TRUE	TRUE	TRUE	TRUE	TRUE	TRUE	TRUE
50	0	15	TRINITY_DN85183_c0_g1_i1	Dugesia japonica cDNA, clone: Dj_aH_000_00821HN.full, full-insert sequence, expressed in adult head								FALSE	FALSE	FALSE	FALSE	FALSE	FALSE	TRUE	TRUE	TRUE	TRUE	TRUE	TRUE	TRUE	TRUE	TRUE	TRUE	TRUE	TRUE	TRUE	TRUE	TRUE
51	2	15	TRINITY_DN86609_c0_g1_i1	DM9 domain-containing protein [Schistosoma japonicum]	Natterin-4 [Schistosoma japonicum]							FALSE	TRUE	TRUE	FALSE	FALSE	FALSE	TRUE	TRUE	TRUE	TRUE	TRUE	TRUE	TRUE	TRUE	TRUE	TRUE	TRUE	TRUE	TRUE	TRUE	TRUE
52	4	11	TRINITY_DN89868_c0_g1_i1	none								TRUE	TRUE	FALSE	TRUE	TRUE	FALSE	TRUE	FALSE	TRUE	TRUE	TRUE	TRUE	TRUE	TRUE	FALSE	FALSE	TRUE	TRUE	TRUE	FALSE	TRUE
53	3	9	TRINITY_DN94306_c0_g1_i1	Dugesia japonica cDNA, clone: Dj_aH_207_O07.full, full-insert sequence, expressed in adult head								TRUE	TRUE	FALSE	TRUE	FALSE	FALSE	FALSE	TRUE	FALSE	FALSE	FALSE	FALSE	TRUE	TRUE	TRUE	TRUE	TRUE	FALSE	TRUE	TRUE	TRUE
54	2	12	TRINITY_DN94308_c0_g1_i1	Natterin-4 [Schistosoma japonicum]								FALSE	FALSE	TRUE	FALSE	FALSE	TRUE	TRUE	TRUE	TRUE	TRUE	TRUE	TRUE	TRUE	TRUE	FALSE	FALSE	TRUE	TRUE	TRUE	FALSE	TRUE
55	2	14	TRINITY_DN96000_c0_g1_i1	heme-binding protein 2-like [Crassostrea virginica]	https://www.uniprot.org/uniprot/Q9Y5Z4							FALSE	TRUE	FALSE	FALSE	TRUE	FALSE	TRUE	TRUE	TRUE	TRUE	TRUE	TRUE	TRUE	TRUE	FALSE	TRUE	TRUE	TRUE	TRUE	TRUE	TRUE
56	0	9	TRINITY_DN96796_c0_g1_i1	40S ribosomal protein S21 [Acartia pacifica]								FALSE	FALSE	FALSE	FALSE	FALSE	FALSE	TRUE	FALSE	TRUE	TRUE	FALSE	FALSE	TRUE	TRUE	FALSE	FALSE	TRUE	TRUE	TRUE	FALSE	TRUE
57	1	7	TRINITY_DN97061_c0_g1_i1	kappaPI-actitoxin-Avd3d isoform X2 [Nematostella vectensis]								FALSE	FALSE	FALSE	FALSE	TRUE	FALSE	TRUE	FALSE	TRUE	TRUE	FALSE	FALSE	TRUE	TRUE	FALSE	FALSE	FALSE	TRUE	FALSE	FALSE	TRUE
58	3	14	TRINITY_DN106526_c0_g1_i1	40S ribosomal protein S3 [Takifugu rubripes]								FALSE	FALSE	TRUE	TRUE	TRUE	FALSE	TRUE	TRUE	TRUE	TRUE	TRUE	TRUE	TRUE	TRUE	TRUE	TRUE	TRUE	TRUE	TRUE	FALSE	TRUE
59	3	4	TRINITY_DN108378_c0_g1_i1	Dugesia japonica cDNA, clone: Dj_aH_207_O07.full, full-insert sequence, expressed in adult head								TRUE	TRUE	FALSE	TRUE	FALSE	FALSE	FALSE	FALSE	FALSE	FALSE	FALSE	FALSE	TRUE	TRUE	FALSE	TRUE	FALSE	FALSE	FALSE	TRUE	FALSE
60	2	10	TRINITY_DN113513_c0_g1_i1	Dugesia japonica cDNA, clone: Dj_aH_207_O07.full, full-insert sequence, expressed in adult head								FALSE	TRUE	FALSE	TRUE	FALSE	FALSE	TRUE	FALSE	TRUE	TRUE	TRUE	TRUE	TRUE	FALSE	FALSE	FALSE	TRUE	TRUE	TRUE	FALSE	TRUE
61	3	10	TRINITY_DN114364_c0_g1_i1	Dugesia japonica cDNA, clone: Dj_aH_207_O07.full, full-insert sequence, expressed in adult head								TRUE	TRUE	FALSE	TRUE	FALSE	FALSE	FALSE	TRUE	FALSE	FALSE	FALSE	FALSE	TRUE	TRUE	TRUE	TRUE	TRUE	TRUE	TRUE	TRUE	TRUE
62	0	14	TRINITY_DN115479_c0_g1_i1	cytochrome c oxidase subunit I, partial [Dugesia japonica]								FALSE	FALSE	FALSE	FALSE	FALSE	FALSE	TRUE	TRUE	TRUE	TRUE	TRUE	TRUE	TRUE	TRUE	TRUE	FALSE	TRUE	TRUE	TRUE	TRUE	TRUE
63	3	15	TRINITY_DN115480_c0_g1_i1	Dugesia japonica cDNA, clone: Dj_aH_207_O07.full, full-insert sequence, expressed in adult head								TRUE	FALSE	FALSE	TRUE	TRUE	FALSE	TRUE	TRUE	TRUE	TRUE	TRUE	TRUE	TRUE	TRUE	TRUE	TRUE	TRUE	TRUE	TRUE	TRUE	TRUE
64	1	0	TRINITY_DN115481_c0_g1_i1	Dugesia japonica cDNA, clone: Dj_aH_207_O07.full, full-insert sequence, expressed in adult head								FALSE	TRUE	FALSE	FALSE	FALSE	FALSE	FALSE	FALSE	FALSE	FALSE	FALSE	FALSE	FALSE	FALSE	FALSE	FALSE	FALSE	FALSE	FALSE	FALSE	FALSE
65	0	0	TRINITY_DN115482_c0_g1_i1	Dugesia japonica cDNA, clone: Dj_aH_207_O07.full, full-insert sequence, expressed in adult head								FALSE	FALSE	FALSE	FALSE	FALSE	FALSE	FALSE	FALSE	FALSE	FALSE	FALSE	FALSE	FALSE	FALSE	FALSE	FALSE	FALSE	FALSE	FALSE	FALSE	FALSE
66	0	15	TRINITY_DN115778_c0_g1_i1	Dugesia japonica cDNA, clone: Dj_aH_207_O07.full, full-insert sequence, expressed in adult head								FALSE	FALSE	FALSE	FALSE	FALSE	FALSE	TRUE	TRUE	TRUE	TRUE	TRUE	TRUE	TRUE	TRUE	TRUE	TRUE	TRUE	TRUE	TRUE	TRUE	TRUE
67	1	9	TRINITY_DN116212_c0_g1_i1	beta-actin [Dugesia japonica]								FALSE	TRUE	FALSE	FALSE	FALSE	FALSE	TRUE	FALSE	TRUE	TRUE	FALSE	FALSE	TRUE	TRUE	FALSE	FALSE	TRUE	TRUE	TRUE	FALSE	TRUE
68	1	6	TRINITY_DN116214_c0_g1_i1	Dugesia japonica cDNA, clone: Dj_aH_207_O07.full, full-insert sequence, expressed in adult head								FALSE	FALSE	FALSE	FALSE	TRUE	FALSE	FALSE	FALSE	TRUE	TRUE	FALSE	FALSE	TRUE	TRUE	FALSE	FALSE	FALSE	TRUE	FALSE	FALSE	TRUE
69	3	2	TRINITY_DN120938_c0_g1_i1	Dugesia japonica cDNA, clone: Dj_aH_207_O07.full, full-insert sequence, expressed in adult head								TRUE	TRUE	FALSE	TRUE	FALSE	FALSE	FALSE	FALSE	FALSE	FALSE	FALSE	FALSE	FALSE	FALSE	FALSE	TRUE	FALSE	FALSE	FALSE	TRUE	FALSE
70	1	0	TRINITY_DN121235_c0_g1_i1	Dugesia japonica cDNA, clone: Dj_aH_207_O07.full, full-insert sequence, expressed in adult head								FALSE	FALSE	FALSE	FALSE	TRUE	FALSE	FALSE	FALSE	FALSE	FALSE	FALSE	FALSE	FALSE	FALSE	FALSE	FALSE	FALSE	FALSE	FALSE	FALSE	FALSE
71	3	1	TRINITY_DN122191_c0_g1_i1	Dugesia japonica cDNA, clone: Dj_aH_207_O07.full, full-insert sequence, expressed in adult head								TRUE	TRUE	FALSE	TRUE	FALSE	FALSE	FALSE	FALSE	FALSE	FALSE	TRUE	FALSE	FALSE	FALSE	FALSE	FALSE	FALSE	FALSE	FALSE	FALSE	FALSE
72	2	8	TRINITY_DN122209_c0_g1_i1	Dugesia japonica cDNA, clone: Dj_aH_207_O07.full, full-insert sequence, expressed in adult head								TRUE	FALSE	FALSE	TRUE	FALSE	FALSE	TRUE	FALSE	TRUE	TRUE	TRUE	TRUE	TRUE	FALSE	FALSE	FALSE	FALSE	FALSE	TRUE	FALSE	TRUE
73	1	11	TRINITY_DN126320_c0_g1_i1	tubulin alpha, partial [Schistosoma bovis]	https://www.uniprot.org/uniprot/Q71U36							FALSE	FALSE	FALSE	FALSE	TRUE	FALSE	TRUE	FALSE	TRUE	TRUE	TRUE	TRUE	TRUE	TRUE	FALSE	FALSE	TRUE	TRUE	TRUE	FALSE	TRUE
74	3	4	TRINITY_DN126321_c0_g1_i1	Dugesia japonica cDNA, clone: Dj_aH_207_O07.full, full-insert sequence, expressed in adult head								TRUE	TRUE	FALSE	TRUE	FALSE	FALSE	FALSE	FALSE	TRUE	FALSE	TRUE	FALSE	TRUE	FALSE	FALSE	FALSE	FALSE	FALSE	TRUE	FALSE	FALSE
75	0	15	TRINITY_DN126501_c0_g1_i1	saxiphilin-like [Pomacea canaliculata]	https://www.uniprot.org/uniprot/P31226							FALSE	FALSE	FALSE	FALSE	FALSE	FALSE	TRUE	TRUE	TRUE	TRUE	TRUE	TRUE	TRUE	TRUE	TRUE	TRUE	TRUE	TRUE	TRUE	TRUE	TRUE
76	0	8	TRINITY_DN126505_c0_g1_i1	Dugesia japonica cDNA, clone: Dj_aH_207_O07.full, full-insert sequence, expressed in adult head								FALSE	FALSE	FALSE	FALSE	FALSE	FALSE	FALSE	FALSE	TRUE	TRUE	FALSE	FALSE	TRUE	FALSE	FALSE	TRUE	FALSE	TRUE	TRUE	TRUE	TRUE
77	1	1	TRINITY_DN126759_c0_g1_i1	Transposon Ty3-G Gag-Pol polyprotein, partial [Araneus ventricosus]	Neoblast enhanced	http://planmine.mpi-cbg.de/planmine/portal.do?externalids=dd_Smed_v6_1871_0_1&class=Contig						TRUE	FALSE	FALSE	FALSE	FALSE	FALSE	FALSE	FALSE	FALSE	FALSE	FALSE	FALSE	TRUE	FALSE	FALSE	FALSE	FALSE	FALSE	FALSE	FALSE	FALSE
78	3	8	TRINITY_DN126910_c0_g1_i1	Natterin-4 [Schistosoma japonicum]	https://www.uniprot.org/uniprot/A0A0X3NQ94							FALSE	TRUE	TRUE	FALSE	TRUE	FALSE	TRUE	TRUE	TRUE	TRUE	TRUE	TRUE	TRUE	TRUE	FALSE	FALSE	FALSE	FALSE	FALSE	FALSE	FALSE
79	1	3	TRINITY_DN126915_c0_g1_i1	hypothetical protein GLYMA_13G018000 [Glycine max]								FALSE	TRUE	FALSE	FALSE	FALSE	FALSE	FALSE	FALSE	FALSE	FALSE	TRUE	FALSE	FALSE	FALSE	FALSE	FALSE	FALSE	FALSE	FALSE	TRUE	TRUE
80	1	8	TRINITY_DN127012_c0_g1_i1	Transposon Ty3-I Gag-Pol polyprotein [Araneus ventricosus]	https://www.uniprot.org/uniprot/Q7LHG5							TRUE	FALSE	FALSE	FALSE	FALSE	FALSE	FALSE	FALSE	TRUE	FALSE	FALSE	FALSE	TRUE	TRUE	FALSE	TRUE	TRUE	TRUE	TRUE	FALSE	TRUE
81	0	9	TRINITY_DN127179_c0_g1_i1	none								FALSE	FALSE	FALSE	FALSE	FALSE	FALSE	TRUE	FALSE	TRUE	TRUE	FALSE	FALSE	TRUE	TRUE	FALSE	FALSE	TRUE	TRUE	TRUE	FALSE	TRUE
82	3	11	TRINITY_DN134559_c0_g1_i1	translation elongation factor EF-1 subunit alpha, partial [Aliiroseovarius sp. PrR006]	https://www.uniprot.org/uniprot/A0A0D2MR51							FALSE	FALSE	TRUE	TRUE	TRUE	FALSE	TRUE	FALSE	TRUE	TRUE	TRUE	TRUE	TRUE	TRUE	FALSE	FALSE	TRUE	TRUE	TRUE	FALSE	TRUE
83	3	3	TRINITY_DN139427_c0_g1_i1	Dugesia japonica cDNA, clone: Dj_aH_207_O07.full, full-insert sequence, expressed in adult head								TRUE	TRUE	FALSE	TRUE	FALSE	FALSE	FALSE	FALSE	FALSE	FALSE	FALSE	FALSE	TRUE	FALSE	FALSE	TRUE	FALSE	FALSE	FALSE	TRUE	FALSE
84	3	1	TRINITY_DN141616_c0_g1_i1	Dugesia japonica cDNA, clone: Dj_aH_207_O07.full, full-insert sequence, expressed in adult head								TRUE	TRUE	FALSE	TRUE	FALSE	FALSE	FALSE	FALSE	FALSE	FALSE	TRUE	FALSE	FALSE	FALSE	FALSE	FALSE	FALSE	FALSE	FALSE	FALSE	FALSE
85	4	11	TRINITY_DN141782_c0_g1_i1	progranulin-like isoform X13 [Rhipicephalus microplus]								TRUE	FALSE	FALSE	TRUE	TRUE	TRUE	TRUE	FALSE	TRUE	TRUE	TRUE	TRUE	TRUE	TRUE	FALSE	FALSE	TRUE	TRUE	TRUE	FALSE	TRUE
86	0	1	TRINITY_DN144909_c0_g1_i1	phage tail tape measure protein, partial [Klebsiella pneumoniae]	https://www.uniprot.org/uniprot/M4MHE6							FALSE	FALSE	FALSE	FALSE	FALSE	FALSE	FALSE	FALSE	TRUE	FALSE	FALSE	FALSE	FALSE	FALSE	FALSE	FALSE	FALSE	FALSE	FALSE	FALSE	FALSE
87	4	8	TRINITY_DN144914_c0_g1_i1	Dugesia japonica cDNA, clone: Dj_aH_207_O07.full, full-insert sequence, expressed in adult head								TRUE	TRUE	FALSE	TRUE	TRUE	FALSE	FALSE	FALSE	TRUE	TRUE	TRUE	TRUE	TRUE	FALSE	FALSE	FALSE	TRUE	TRUE	FALSE	FALSE	TRUE
88	2	1	TRINITY_DN145349_c0_g1_i1	Transposon Ty3-I Gag-Pol polyprotein [Araneus ventricosus]	https://www.uniprot.org/uniprot/Q7LHG5							TRUE	FALSE	FALSE	TRUE	FALSE	FALSE	FALSE	FALSE	FALSE	FALSE	FALSE	TRUE	FALSE	FALSE	FALSE	FALSE	FALSE	FALSE	FALSE	FALSE	FALSE
89	2	5	TRINITY_DN145379_c0_g1_i1	none								TRUE	FALSE	FALSE	FALSE	TRUE	FALSE	FALSE	FALSE	TRUE	TRUE	FALSE	FALSE	TRUE	FALSE	FALSE	FALSE	FALSE	TRUE	FALSE	FALSE	TRUE
90	3	1	TRINITY_DN148976_c0_g1_i1	Dugesia japonica cDNA, clone: Dj_aH_207_O07.full, full-insert sequence, expressed in adult head								TRUE	TRUE	FALSE	TRUE	FALSE	FALSE	FALSE	FALSE	FALSE	FALSE	FALSE	TRUE	FALSE	FALSE	FALSE	FALSE	FALSE	FALSE	FALSE	FALSE	FALSE
91	2	11	TRINITY_DN149649_c0_g1_i1	zinc metalloproteinase nas-14-like	https://www.uniprot.org/uniprot/Q19269							FALSE	FALSE	TRUE	FALSE	TRUE	FALSE	TRUE	FALSE	TRUE	TRUE	TRUE	TRUE	TRUE	TRUE	FALSE	FALSE	TRUE	TRUE	TRUE	FALSE	TRUE
92	1	9	TRINITY_DN150340_c0_g1_i1	kappaPI-actitoxin-Avd3d isoform X1 [Nematostella vectensis]	https://www.uniprot.org/uniprot/Q9TWF8							FALSE	FALSE	FALSE	FALSE	TRUE	FALSE	TRUE	FALSE	TRUE	TRUE	FALSE	FALSE	TRUE	TRUE	FALSE	FALSE	TRUE	TRUE	TRUE	FALSE	TRUE
93	3	15	TRINITY_DN153139_c0_g1_i1	cofilin, actophorin, putative [Schistosoma mansoni]	https://www.uniprot.org/uniprot/G4LX89	The Cofilin/Limk1 Pathway Controls the Growth Rate of Both Developing and Regenerating Motor Axons	https://www.jneurosci.org/content/39/47/9316	Neuroblast expressive	http://planmine.mpi-cbg.de/planmine/portal.do?externalids=dd_Smed_v6_112_0_1&class=Contig			FALSE	TRUE	FALSE	TRUE	TRUE	FALSE	TRUE	TRUE	TRUE	TRUE	TRUE	TRUE	TRUE	TRUE	TRUE	TRUE	TRUE	TRUE	TRUE	TRUE	TRUE
94	2	10	TRINITY_DN156100_c0_g1_i1	retinol dehydrogenase 13-like [Eurytemora affinis]	https://www.uniprot.org/uniprot/Q8NBN7	Highly efficient retinal metabolism in cones	https://pubmed.ncbi.nlm.nih.gov/18836074/					TRUE	FALSE	FALSE	TRUE	FALSE	FALSE	FALSE	TRUE	FALSE	FALSE	FALSE	FALSE	TRUE	TRUE	TRUE	TRUE	TRUE	TRUE	TRUE	TRUE	TRUE
95	1	10	TRINITY_DN157993_c0_g1_i1	Cura pinguis 18S ribosomal RNA gene, complete sequence								FALSE	TRUE	FALSE	FALSE	FALSE	FALSE	TRUE	FALSE	TRUE	TRUE	TRUE	FALSE	TRUE	TRUE	FALSE	FALSE	TRUE	TRUE	FALSE	TRUE	TRUE
96	2	3	TRINITY_DN158264_c0_g1_i1	none								TRUE	FALSE	FALSE	TRUE	FALSE	FALSE	FALSE	FALSE	FALSE	FALSE	TRUE	TRUE	FALSE	FALSE	FALSE	FALSE	FALSE	FALSE	FALSE	FALSE	TRUE
97	3	12	TRINITY_DN158504_c0_g1_i1	trypsin-like serine protease [Dugesia japonica]		Characterization and expression analysis of a trypsin-like serine protease from planarian Dugesia japonica	https://link.springer.com/article/10.1007/s11033-012-1535-x					TRUE	TRUE	FALSE	FALSE	TRUE	FALSE	TRUE	FALSE	TRUE	TRUE	TRUE	TRUE	TRUE	TRUE	TRUE	FALSE	TRUE	TRUE	FALSE	TRUE	TRUE
98	4	4	TRINITY_DN168343_c0_g1_i1	60S ribosomal protein L8-like								TRUE	TRUE	FALSE	TRUE	TRUE	FALSE	FALSE	FALSE	TRUE	FALSE	FALSE	FALSE	TRUE	FALSE	FALSE	FALSE	FALSE	TRUE	FALSE	TRUE	FALSE
99	1	0	TRINITY_DN170903_c0_g1_i1	none								TRUE	FALSE	FALSE	FALSE	FALSE	FALSE	FALSE	FALSE	FALSE	FALSE	FALSE	FALSE	FALSE	FALSE	FALSE	FALSE	FALSE	FALSE	FALSE	FALSE	FALSE
100	2	0	TRINITY_DN171218_c0_g1_i1	KRAB-A domain-containing protein [Schistosoma mansoni]	https://www.uniprot.org/uniprot/Q6ZNG9							TRUE	FALSE	FALSE	TRUE	FALSE	FALSE	FALSE	FALSE	FALSE	FALSE	FALSE	FALSE	FALSE	FALSE	FALSE	FALSE	FALSE	FALSE	FALSE	FALSE	FALSE
101	3	14	TRINITY_DN171926_c0_g1_i1	none								FALSE	TRUE	FALSE	TRUE	TRUE	FALSE	TRUE	TRUE	TRUE	TRUE	TRUE	TRUE	TRUE	TRUE	FALSE	TRUE	TRUE	TRUE	TRUE	TRUE	TRUE
102	1	13	TRINITY_DN175507_c0_g1_i1	Krueppel-like factor 5 [Brachionus plicatilis]		Klf5 acetylation regulates luminal differentiation of basal progenitors in prostate development and regeneration	https://www.nature.com/articles/s41467-020-14737-8					TRUE	FALSE	FALSE	FALSE	FALSE	FALSE	TRUE	TRUE	TRUE	TRUE	TRUE	FALSE	TRUE	FALSE	TRUE	TRUE	TRUE	TRUE	TRUE	TRUE	TRUE
103	0	11	TRINITY_DN177140_c0_g1_i1	Ast1, Ast2, Ast4, Ast5, Ast7 protein	Astは飢餓プラナリアで変動	https://www.researchgate.net/publication/286807820_Effects_of_prolonged_starvation_on_aminotransferases_phosphatases_proteinases_and_proliferating_cell_nuclear_antigens_in_planarians						FALSE	FALSE	FALSE	FALSE	FALSE	FALSE	TRUE	FALSE	TRUE	TRUE	TRUE	TRUE	TRUE	TRUE	FALSE	FALSE	TRUE	TRUE	TRUE	FALSE	TRUE
104	3	15	TRINITY_DN177276_c0_g1_i1	Epididymal secretory protein E1	https://www.uniprot.org/uniprot/L5JQL1							TRUE	TRUE	FALSE	FALSE	TRUE	FALSE	TRUE	TRUE	TRUE	TRUE	TRUE	TRUE	TRUE	TRUE	TRUE	TRUE	TRUE	TRUE	TRUE	TRUE	TRUE
105	1	11	TRINITY_DN177735_c0_g1_i1	hypothetical protein BOX15_Mlig033905g2 [Macrostomum lignano]								FALSE	FALSE	FALSE	FALSE	TRUE	FALSE	TRUE	FALSE	TRUE	TRUE	TRUE	FALSE	TRUE	TRUE	TRUE	FALSE	TRUE	TRUE	TRUE	FALSE	TRUE
106	1	14	TRINITY_DN184079_c0_g1_i1	LOW QUALITY PROTEIN: glutathione S-transferase-like	https://www.uniprot.org/uniprot/A8DUB0							FALSE	FALSE	TRUE	FALSE	FALSE	FALSE	TRUE	TRUE	TRUE	TRUE	TRUE	TRUE	TRUE	TRUE	FALSE	TRUE	TRUE	TRUE	TRUE	TRUE	TRUE
107	0	9	TRINITY_DN187622_c0_g1_i1	none								FALSE	FALSE	FALSE	FALSE	FALSE	FALSE	TRUE	FALSE	TRUE	TRUE	FALSE	FALSE	TRUE	TRUE	FALSE	FALSE	TRUE	TRUE	TRUE	FALSE	TRUE
108	3	10	TRINITY_DN194385_c0_g1_i1	Transposon Tf2-9 polyprotein [Araneus ventricosus]								TRUE	FALSE	FALSE	TRUE	TRUE	FALSE	TRUE	FALSE	TRUE	TRUE	TRUE	TRUE	TRUE	TRUE	FALSE	FALSE	TRUE	TRUE	TRUE	FALSE	FALSE
109	0	2	TRINITY_DN194465_c0_g1_i1	Dugesia japonica cDNA, clone: Dj_aH_000_00806HN.full, full-insert sequence, expressed in adult head								FALSE	FALSE	FALSE	FALSE	FALSE	FALSE	FALSE	FALSE	TRUE	FALSE	FALSE	FALSE	FALSE	FALSE	FALSE	FALSE	FALSE	TRUE	FALSE	FALSE	FALSE
110	0	8	TRINITY_DN194788_c0_g1_i1	Dugesia japonica cDNA, clone: Dj_aH_000_02962HH.full, full-insert sequence, expressed in adult head								FALSE	FALSE	FALSE	FALSE	FALSE	FALSE	TRUE	FALSE	TRUE	FALSE	FALSE	FALSE	TRUE	TRUE	FALSE	FALSE	TRUE	TRUE	TRUE	FALSE	TRUE
111	4	12	TRINITY_DN202927_c0_g1_i1	PREDICTED: cathepsin L-like [Haplochromis burtoni]	Cathepsin B is essential for regeneration of scratch-wounded normal human epidermal keratinocytes	https://pubmed.ncbi.nlm.nih.gov/17651862/						TRUE	TRUE	FALSE	TRUE	TRUE	FALSE	TRUE	FALSE	TRUE	TRUE	TRUE	TRUE	TRUE	TRUE	FALSE	FALSE	TRUE	TRUE	TRUE	TRUE	TRUE
112	3	13	TRINITY_DN205681_c0_g1_i1	Dugesia japonica cDNA, clone: Dj_aH_207_O07.full, full-insert sequence, expressed in adult head								TRUE	TRUE	FALSE	TRUE	FALSE	FALSE	TRUE	TRUE	TRUE	TRUE	TRUE	TRUE	TRUE	TRUE	FALSE	FALSE	TRUE	TRUE	TRUE	TRUE	TRUE
113	3	2	TRINITY_DN212927_c0_g1_i1	Dugesia japonica cDNA, clone: Dj_aH_000_07144HH.full, full-insert sequence, expressed in adult head								TRUE	TRUE	FALSE	TRUE	FALSE	FALSE	FALSE	FALSE	FALSE	FALSE	TRUE	TRUE	FALSE	FALSE	FALSE	FALSE	FALSE	FALSE	FALSE	FALSE	FALSE
114	1	13	TRINITY_DN212929_c0_g1_i1	myosin light chain protein [Dugesia japonica]	Embryonic myosin is a regeneration marker to monitor utrophin-based therapies for DMD	https://academic.oup.com/hmg/article/28/2/307/5124574						FALSE	FALSE	FALSE	FALSE	TRUE	FALSE	TRUE	FALSE	TRUE	TRUE	TRUE	TRUE	TRUE	TRUE	FALSE	TRUE	TRUE	TRUE	TRUE	TRUE	TRUE
115	3	14	TRINITY_DN213015_c0_g1_i1	Dugesia japonica eya gene for eyes absent protein	Developmental protein eyes absent	https://www.uniprot.org/uniprot/Q05201						FALSE	FALSE	TRUE	TRUE	TRUE	FALSE	TRUE	TRUE	TRUE	TRUE	TRUE	TRUE	TRUE	TRUE	FALSE	TRUE	TRUE	TRUE	TRUE	TRUE	TRUE
116	0	0	TRINITY_DN213017_c0_g1_i1	Dugesia japonica cDNA, clone: Dj_aH_207_O07.full, full-insert sequence, expressed in adult head								FALSE	FALSE	FALSE	FALSE	FALSE	FALSE	FALSE	FALSE	FALSE	FALSE	FALSE	FALSE	FALSE	FALSE	FALSE	FALSE	FALSE	FALSE	FALSE	FALSE	FALSE
117	3	0	TRINITY_DN213037_c0_g1_i1	Dugesia japonica cDNA, clone: Dj_aH_000_05707HH.full, full-insert sequence, expressed in adult head								TRUE	TRUE	FALSE	TRUE	FALSE	FALSE	FALSE	FALSE	FALSE	FALSE	FALSE	FALSE	FALSE	FALSE	FALSE	FALSE	FALSE	FALSE	FALSE	FALSE	FALSE
118	3	4	TRINITY_DN213864_c0_g1_i1	40S ribosomal protein S14-like								TRUE	FALSE	TRUE	TRUE	FALSE	FALSE	TRUE	FALSE	FALSE	FALSE	FALSE	FALSE	TRUE	FALSE	FALSE	FALSE	FALSE	TRUE	FALSE	TRUE	FALSE
119	3	1	TRINITY_DN214071_c0_g1_i1	Dugesia japonica cDNA, clone: Dj_aH_207_O07.full, full-insert sequence, expressed in adult head								TRUE	TRUE	FALSE	TRUE	FALSE	FALSE	FALSE	FALSE	FALSE	FALSE	FALSE	FALSE	FALSE	FALSE	FALSE	TRUE	FALSE	FALSE	FALSE	FALSE	FALSE
120	2	8	TRINITY_DN214335_c0_g1_i1	60S ribosomal protein L18								FALSE	FALSE	TRUE	FALSE	TRUE	FALSE	TRUE	FALSE	TRUE	TRUE	TRUE	FALSE	TRUE	TRUE	FALSE	FALSE	FALSE	TRUE	FALSE	FALSE	TRUE
121	3	15	TRINITY_DN217483_c0_g1_i1	Four and a half LIM domains protein 3 [Hymenolepis microstoma]	Recruited by SOX15 to FOXK1 promoters where it acts as a transcriptional coactivator of FOXK1.	https://www.uniprot.org/uniprot/Q13643	FHL3 links cell growth and self-renewal by modulating SOX4 in glioma	https://www.nature.com/articles/s41418-018-0152-1				TRUE	FALSE	TRUE	TRUE	FALSE	FALSE	TRUE	TRUE	TRUE	TRUE	TRUE	TRUE	TRUE	TRUE	TRUE	TRUE	TRUE	TRUE	TRUE	TRUE	TRUE
122	3	5	TRINITY_DN217484_c0_g1_i1	hypothetical protein, partial [Schmidtea mediterranea]								TRUE	TRUE	FALSE	TRUE	FALSE	FALSE	FALSE	FALSE	TRUE	FALSE	TRUE	TRUE	TRUE	FALSE	FALSE	FALSE	FALSE	FALSE	TRUE	FALSE	FALSE
123	2	6	TRINITY_DN218120_c0_g1_i1	none								TRUE	FALSE	FALSE	FALSE	TRUE	FALSE	TRUE	FALSE	TRUE	TRUE	FALSE	FALSE	TRUE	FALSE	FALSE	FALSE	TRUE	TRUE	FALSE	FALSE	FALSE
124	1	7	TRINITY_DN220836_c0_g1_i1	KappaPI-stichotoxin-Shd2a	Dual-function toxin that inhibits both the serine protease trypsin and voltage-gated potassium channels (Kv).	https://www.uniprot.org/uniprot/B1B5I8	http://planmine.mpi-cbg.de/planmine/portal.do?externalids=dd_Smed_v6_41_0_1&class=Contig					FALSE	FALSE	FALSE	FALSE	TRUE	FALSE	TRUE	FALSE	TRUE	TRUE	TRUE	FALSE	TRUE	TRUE	FALSE	FALSE	FALSE	FALSE	FALSE	FALSE	TRUE
125	1	3	TRINITY_DN222372_c0_g1_i1	none								FALSE	FALSE	TRUE	FALSE	FALSE	FALSE	FALSE	FALSE	TRUE	FALSE	FALSE	FALSE	TRUE	FALSE	FALSE	FALSE	FALSE	TRUE	FALSE	FALSE	FALSE
126	2	3	TRINITY_DN224547_c0_g1_i1	putative universal minicircle sequence binding protein (UMSBP) [Leishmania infantum JPCM5]	http://planmine.mpi-cbg.de/planmine/portal.do?class=Contig&externalids=dd_Smed_v6_62_0_1	UMSBP が Neoblast specialization during regeneration で検出						TRUE	FALSE	FALSE	TRUE	FALSE	FALSE	TRUE	FALSE	FALSE	FALSE	FALSE	FALSE	TRUE	FALSE	FALSE	FALSE	FALSE	FALSE	FALSE	TRUE	FALSE
127	2	14	TRINITY_DN227014_c0_g1_i1	Histone-lysine N-methyltransferase SETMAR, partial [Dufourea novaeangliae]	Histone H3 lysine 4 methyltransferases and demethylases in self-renewal anddifferentiation of stem cells	https://cellandbioscience.biomedcentral.com/articles/10.1186/2045-3701-3-39						FALSE	TRUE	FALSE	FALSE	TRUE	FALSE	TRUE	TRUE	TRUE	TRUE	TRUE	TRUE	TRUE	TRUE	FALSE	TRUE	TRUE	TRUE	TRUE	TRUE	TRUE
128	3	9	TRINITY_DN231333_c0_g1_i1	Dugesia japonica cDNA, clone: Dj_aH_000_06275HH.full, full-insert sequence, expressed in adult head								TRUE	TRUE	FALSE	TRUE	FALSE	FALSE	FALSE	TRUE	FALSE	FALSE	FALSE	FALSE	TRUE	TRUE	TRUE	TRUE	FALSE	TRUE	TRUE	TRUE	TRUE
129	1	9	TRINITY_DN239532_c0_g1_i1	TNF receptor associated factor-2, partial [Schmidtea mediterranea] TRAF2	TRAF-like Proteins Regulate Cellular Survival in the Planarian Schmidtea mediterranea	https://www.sciencedirect.com/science/article/pii/S2589004220308579						FALSE	FALSE	FALSE	FALSE	TRUE	FALSE	TRUE	FALSE	TRUE	TRUE	FALSE	FALSE	TRUE	TRUE	FALSE	FALSE	TRUE	TRUE	TRUE	FALSE	TRUE
130	3	4	TRINITY_DN244777_c0_g1_i1	Dugesia japonica cDNA, clone: Dj_aH_207_O07.full, full-insert sequence, expressed in adult head								TRUE	TRUE	FALSE	TRUE	FALSE	FALSE	FALSE	FALSE	FALSE	FALSE	FALSE	FALSE	TRUE	TRUE	FALSE	TRUE	FALSE	FALSE	FALSE	TRUE	FALSE
131	0	11	TRINITY_DN244916_c0_g1_i1	Ast1, Ast2, Ast4, Ast5, Ast7 protein	Astは飢餓プラナリアで変動	https://www.researchgate.net/publication/286807820_Effects_of_prolonged_starvation_on_aminotransferases_phosphatases_proteinases_and_proliferating_cell_nuclear_antigens_in_planarians						FALSE	FALSE	FALSE	FALSE	FALSE	FALSE	TRUE	FALSE	TRUE	TRUE	TRUE	TRUE	TRUE	TRUE	FALSE	FALSE	TRUE	TRUE	TRUE	FALSE	TRUE
132	0	7	TRINITY_DN245958_c0_g1_i1	PI-actitoxin-Aeq3a	Dual-function toxin that inhibits both the serine protease trypsin and voltage-gated potassium channels (Kv).	トリプシン阻害と再生は関係ある	https://kaken.nii.ac.jp/ja/grant/KAKENHI-PROJECT-62440021/					FALSE	FALSE	FALSE	FALSE	FALSE	FALSE	TRUE	FALSE	TRUE	TRUE	FALSE	FALSE	TRUE	TRUE	FALSE	FALSE	FALSE	TRUE	FALSE	FALSE	TRUE
133	0	3	TRINITY_DN248859_c0_g1_i1	none								FALSE	FALSE	FALSE	FALSE	FALSE	FALSE	TRUE	FALSE	TRUE	FALSE	FALSE	FALSE	FALSE	FALSE	FALSE	FALSE	FALSE	TRUE	FALSE	FALSE	FALSE
134	3	3	TRINITY_DN250876_c0_g1_i1	none								TRUE	TRUE	FALSE	TRUE	FALSE	FALSE	FALSE	FALSE	FALSE	FALSE	FALSE	FALSE	FALSE	TRUE	FALSE	TRUE	FALSE	FALSE	FALSE	TRUE	FALSE
135	1	15	TRINITY_DN276460_c0_g1_i1	Dugesia japonica cDNA, clone: Dj_aH_207_O07.full, full-insert sequence, expressed in adult head	Dugesia japonica(ナミウズムシ),プラナリア							FALSE	FALSE	FALSE	TRUE	FALSE	FALSE	TRUE	TRUE	TRUE	TRUE	TRUE	TRUE	TRUE	TRUE	TRUE	TRUE	TRUE	TRUE	TRUE	TRUE	TRUE
136	1	10	18S_rRNA_1									FALSE	TRUE	FALSE	FALSE	FALSE	FALSE	TRUE	FALSE	TRUE	TRUE	TRUE	FALSE	TRUE	TRUE	FALSE	FALSE	TRUE	TRUE	FALSE	TRUE	TRUE
137	1	1	26S_rRNA_1									FALSE	TRUE	FALSE	FALSE	FALSE	FALSE	FALSE	FALSE	FALSE	FALSE	FALSE	FALSE	FALSE	FALSE	FALSE	FALSE	FALSE	FALSE	FALSE	FALSE	TRUE
138	2	10	18S_rRNA_2									TRUE	TRUE	FALSE	FALSE	FALSE	FALSE	TRUE	FALSE	TRUE	TRUE	TRUE	TRUE	FALSE	TRUE	FALSE	FALSE	TRUE	TRUE	FALSE	TRUE	TRUE
139	2	1	26S_rRNA_2									FALSE	TRUE	FALSE	TRUE	FALSE	FALSE	FALSE	FALSE	FALSE	FALSE	FALSE	FALSE	FALSE	FALSE	FALSE	FALSE	FALSE	FALSE	FALSE	FALSE	TRUE
140	1	6	ERCC-00003									FALSE	FALSE	FALSE	FALSE	TRUE	FALSE	FALSE	FALSE	TRUE	FALSE	FALSE	FALSE	FALSE	FALSE	FALSE	TRUE	TRUE	TRUE	TRUE	FALSE	TRUE
141	1	6	ERCC-00004									FALSE	FALSE	FALSE	FALSE	TRUE	FALSE	FALSE	FALSE	TRUE	FALSE	FALSE	FALSE	FALSE	FALSE	FALSE	TRUE	TRUE	TRUE	TRUE	FALSE	TRUE
142	0	6	ERCC-00009									FALSE	FALSE	FALSE	FALSE	FALSE	FALSE	FALSE	FALSE	TRUE	FALSE	FALSE	FALSE	FALSE	FALSE	FALSE	TRUE	TRUE	TRUE	TRUE	FALSE	TRUE
143	0	5	ERCC-00042									FALSE	FALSE	FALSE	FALSE	FALSE	FALSE	FALSE	FALSE	TRUE	FALSE	FALSE	FALSE	FALSE	FALSE	FALSE	FALSE	TRUE	TRUE	TRUE	FALSE	TRUE
144	1	6	ERCC-00043									FALSE	FALSE	FALSE	FALSE	TRUE	FALSE	FALSE	FALSE	TRUE	FALSE	FALSE	FALSE	FALSE	FALSE	FALSE	TRUE	TRUE	TRUE	TRUE	FALSE	TRUE
145	0	5	ERCC-00046									FALSE	FALSE	FALSE	FALSE	FALSE	FALSE	FALSE	FALSE	TRUE	FALSE	FALSE	FALSE	FALSE	FALSE	FALSE	FALSE	FALSE	TRUE	TRUE	TRUE	TRUE
146	0	5	ERCC-00060									FALSE	FALSE	FALSE	FALSE	FALSE	FALSE	FALSE	FALSE	TRUE	FALSE	FALSE	FALSE	FALSE	FALSE	FALSE	TRUE	TRUE	TRUE	FALSE	FALSE	TRUE
147	0	5	ERCC-00074									FALSE	FALSE	FALSE	FALSE	FALSE	FALSE	FALSE	FALSE	TRUE	FALSE	FALSE	FALSE	FALSE	FALSE	FALSE	TRUE	TRUE	TRUE	TRUE	FALSE	FALSE
148	1	6	ERCC-00096									FALSE	FALSE	FALSE	FALSE	TRUE	FALSE	FALSE	FALSE	TRUE	FALSE	FALSE	FALSE	FALSE	FALSE	FALSE	TRUE	TRUE	TRUE	TRUE	FALSE	TRUE
149	0	6	ERCC-00108									FALSE	FALSE	FALSE	FALSE	FALSE	FALSE	FALSE	FALSE	TRUE	FALSE	FALSE	FALSE	FALSE	FALSE	FALSE	TRUE	TRUE	TRUE	TRUE	FALSE	TRUE
150	1	6	ERCC-00111									FALSE	FALSE	FALSE	FALSE	TRUE	FALSE	FALSE	FALSE	TRUE	FALSE	FALSE	FALSE	FALSE	FALSE	FALSE	TRUE	TRUE	TRUE	TRUE	FALSE	TRUE
151	1	6	ERCC-00113									FALSE	FALSE	FALSE	FALSE	TRUE	FALSE	FALSE	FALSE	TRUE	FALSE	FALSE	FALSE	FALSE	FALSE	FALSE	TRUE	TRUE	TRUE	TRUE	FALSE	TRUE
152	0	6	ERCC-00130									FALSE	FALSE	FALSE	FALSE	FALSE	FALSE	FALSE	FALSE	TRUE	FALSE	FALSE	FALSE	FALSE	FALSE	FALSE	TRUE	TRUE	TRUE	TRUE	FALSE	TRUE
153	1	6	ERCC-00136									FALSE	FALSE	FALSE	FALSE	TRUE	FALSE	FALSE	FALSE	TRUE	FALSE	FALSE	FALSE	FALSE	FALSE	FALSE	TRUE	TRUE	TRUE	TRUE	FALSE	TRUE
154	0	7	ERCC-00145									FALSE	FALSE	FALSE	FALSE	FALSE	FALSE	FALSE	TRUE	TRUE	FALSE	FALSE	FALSE	FALSE	FALSE	TRUE	TRUE	TRUE	TRUE	FALSE	FALSE	TRUE
155	1	6	ERCC-00171									FALSE	FALSE	FALSE	FALSE	TRUE	FALSE	FALSE	FALSE	TRUE	FALSE	FALSE	FALSE	FALSE	FALSE	FALSE	TRUE	TRUE	TRUE	TRUE	FALSE	TRUE
